# A simple method for developing lysine targeted covalent protein reagents

**DOI:** 10.1101/2023.08.28.553348

**Authors:** Ronen Gabizon, Barr Tivon, Rambabu N. Reddi, Maxime C. M. van den Oetelaar, Hadar Amartely, Peter J. Cossar, Christian Ottmann, Nir London

## Abstract

There is a growing demand for covalent tool compounds and chemical probes to investigate and perturb protein function and dysregulation. The combination of a covalent electrophile with a peptide or protein-based scaffold with an extended binding footprint enables the targeting of shallow protein surfaces, not typically addressable using small molecules. However, to fully exploit the potential of electrophilic proteins or peptides there is a need for versatile approaches to convert native peptide sequences into covalent binders that can target a broad range of residues. Here we report protein-based thio-methacrylate esters - electrophiles with a diverse reactivity profile that can be installed easily on unprotected peptides and proteins via cysteine side chains, and react efficiently and selectively with cysteine and lysine side chains on the target. Guided by computational modeling, we designed and synthesized methacrylate phosphopeptides derived from 14-3-3-binding proteins and demonstrated these peptides irreversibly label 14-3-3σ via either lysine or cysteine residues, depending on the position of the electrophile. Methacrylate peptides targeting a conserved lysine residue exhibited pan-isoform binding of 14-3-3 proteins, and efficiently labeled 14-3-3 proteins in lysates, as well as secreted 14-3-3 extracellularly. The irreversible binding to the predicted target lysines were confirmed by proteomics and X-ray crystallography of the complexes. Finally, we applied this approach to develop protein-based covalent binders. A methacrylate-modified variant of the colicin E9 immunity protein irreversibly bound to the E9 DNAse, resulting in significantly higher thermal stability relative to the non-covalent complex. Our approach offers a simple and versatile route to convert peptides and proteins into potent covalent binders.
