## Supplementary Files 2 - Summary of Proteomics Data for "A simple method for developing lysine targeted covalent protein reagents"

### Sheet: Annotated Identified Targets
14-3-3 Proteins
Peptide 3 Pvalue	Peptide 3 Log2 ratio	Peptide 8 P-value	Peptide 8 Log2 ratio	Uniprot ID	Gene name
9.88897e-05	10.4554	9.69825e-05	10.5256	P61981	1433G_HUMAN
5.20458e-06	9.98885	5.50025e-06	9.88703	Q04917	1433F_HUMAN
1.1902e-07	9.65224	9.15124e-08	9.60139	P31946	1433B_HUMAN
5.95934e-10	9.11047	8.38258e-11	9.1974	P63104	1433Z_HUMAN
5.08956e-07	8.6561	2.57205e-07	8.62668	P27348	1433T_HUMAN
7.26793e-05	7.26141	8.81308e-05	7.0916	P31947	1433S_HUMAN
3.94089e-06	5.60292	9.03592e-06	5.76212	P62258	1433E_HUMAN
NADP/NAD-dependent redox enzymes
Peptide 3 Pvalue	Peptide 3 Log2 ratio	Peptide 8 P-value	Peptide 8 Log2 ratio	Uniprot ID	Gene name
7.86514e-05	7.88267	9.85005e-05	7.71398	O60218	AK1BA_HUMAN
0.000725992	6.92083	0.000900613	6.70614	P52895	AK1C2_HUMAN
0.000129089	6.07909	0.000164226	5.90836	P15121	ALDR_HUMAN
0.00018139	5.21313	0.000241466	4.99142	P15559	NQO1_HUMAN
0.00261827	4.90502	0.00302343	4.77265	P52209	6PGD_HUMAN
4.73125e-05	4.84513	6.03041e-05	4.70479	P42330	AK1C3_HUMAN
0.000400242	4.80108	0.000522044	4.57719	P30043	BLVRB_HUMAN
0.00203886	4.16353	0.00208124	4.14009	P04406	G3P_HUMAN
0.000194326	4.1888	0.000225662	4.06196	P00352	AL1A1_HUMAN
0.00240386	4.04669	0.00240607	4.04472	P07195	LDHB_HUMAN
2.44205e-05	3.6866	2.82982e-05	3.5912	P40926	MDHM_HUMAN
0.00022981	3.33336	0.000263105	3.25578	P30838	AL3A1_HUMAN
0.00847527	3.18966	0.00792623	3.23302	P00338	LDHA_HUMAN
0.000246233	2.83301	0.000207786	2.88381	P11413	G6PD_HUMAN
0.00618906	2.89453	0.00641986	2.86424	P00390	GSHR_HUMAN
0.0145522	2.93943	0.0171423	2.8409	P37837	TALDO_HUMAN
0.00631605	2.75548	0.00900727	2.58772	O75874	IDHC_HUMAN
0.0056495	2.99006	0.0170547	2.47505	Q14914	PTGR1_HUMAN
0.0123056	2.31311	0.0164252	2.15786	P16152	CBR1_HUMAN
Other enzymes with phosphorylated substrates
Peptide 3 Pvalue	Peptide 3 Log2 ratio	Peptide 8 P-value	Peptide 8 Log2 ratio	Uniprot ID	Gene name
0.00734426	5.23382	0.0077094	5.17651	P04075	ALDOA_HUMAN
2.93511e-05	5.19572	3.51007e-05	5.03875	P04083	ANXA1_HUMAN
0.00179443	3.80739	0.00102277	4.34759	P26447	S10A4_HUMAN
5.12637e-05	3.95066	6.24048e-05	3.85061	P00558	PGK1_HUMAN
0.000461146	3.92021	0.000702194	3.78361	P08758	ANXA5_HUMAN
0.0037327	3.87625	0.00404355	3.78313	P09525	ANXA4_HUMAN
0.00369113	3.69692	0.00382182	3.68642	Q14019	COTL1_HUMAN
3.66112e-07	3.77696	8.36699e-07	3.64454	P06744	G6PI_HUMAN
0.000514739	3.79282	0.000682596	3.60473	P15531	NDKA_HUMAN
2.44205e-05	3.6866	2.82982e-05	3.5912	P40926	MDHM_HUMAN
0.00661887	3.13956	0.00489138	3.40414	P06733	ENOA_HUMAN
3.90283e-05	2.9636	2.98162e-05	3.03227	P63261	ACTG_HUMAN
0.0145522	2.93943	0.0171423	2.8409	P37837	TALDO_HUMAN
0.0336393	2.83551	0.03497	2.80995	P53396	ACLY_HUMAN
0.00459567	2.63766	0.00394244	2.73682	P29401	TKT_HUMAN
0.00223375	2.65318	0.00188426	2.61623	P60174	TPIS_HUMAN
0.00421233	2.38074	0.00354873	2.47037	P62826	RAN_HUMAN
0.00902937	2.35653	0.00928173	2.33823	P14618	KPYM_HUMAN
Phospholipid binding proteins
Peptide 3 Pvalue	Peptide 3 Log2 ratio	Peptide 8 P-value	Peptide 8 Log2 ratio	Uniprot ID	Gene name
0.0194902	4.22817	0.0205567	4.17443	P07355	ANXA2_HUMAN
0.000461146	3.92021	0.000702194	3.78361	P08758	ANXA5_HUMAN
0.0037327	3.87625	0.00404355	3.78313	P09525	ANXA4_HUMAN
Heat Shock proteins
Peptide 3 Pvalue	Peptide 3 Log2 ratio	Peptide 8 P-value	Peptide 8 Log2 ratio	Uniprot ID	Gene name
0.00560806	3.09784	0.00661275	3.01726	P0DMV8	HS71A_HUMAN
0.000418501	3.12622	0.000529574	2.99298	P38646	GRP75_HUMAN
0.01129	2.52195	0.00790884	2.72787	P07900	HS90A_HUMAN
0.00884007	2.71192	0.00994759	2.6416	P04792	HSPB1_HUMAN
0.0242816	2.65169	0.0258956	2.60796	P08238	HS90B_HUMAN
0.024528	2.58031	0.0274254	2.50511	P78371	TCPB_HUMAN
Structural proteins in cells
Peptide 3 Pvalue	Peptide 3 Log2 ratio	Peptide 8 P-value	Peptide 8 Log2 ratio	Uniprot ID	Gene name
0.000941137	5.38115	0.00103282	5.28806	P23528	COF1_HUMAN
0.000468401	4.85076	0.000573263	4.66212	P07737	PROF1_HUMAN
0.00369113	3.69692	0.00382182	3.68642	Q14019	COTL1_HUMAN
0.00238642	3.08493	0.00231204	3.10753	O43707	ACTN4_HUMAN
3.90283e-05	2.9636	2.98162e-05	3.03227	P63261	ACTG_HUMAN
0.00788654	3.03636	0.0104875	2.91193	P13797	PLST_HUMAN
0.00968572	2.25547	0.00992669	2.24074	P68363	TBA1B_HUMAN
0.0539096	1.84024	0.0360939	2.17835	P27816	MAP4_HUMAN
0.0129983	2.10129	0.0129556	2.11222	P15311	EZRI_HUMAN
